# A molecular integrator of sleep duration and interruption

**DOI:** 10.64898/2026.07.03.736427

**Authors:** Elizabeth I. Tilden, Antonio J. Fontenele, Kane M. Goggans, Sophie Ma, Drake Gorecki, Zachary D. Berriman-Rozen, Anna Oldenborg, Woodrow L. Shew, Yao Chen

## Abstract

Sleep is regulated across multiple timescales. Transitions between sleep and wake happen within seconds^1,2^; individual sleep bouts last minutes to hours^3^; and homeostatic sleep need has classically been tracked across multiple bouts^4^. Rapid sleep-to-wake transitions are driven by identified neurons, circuits, and neuromodulators^1^, while slow wave activity correlates with sleep need across hours^5,6^. However, no signal has been shown to encode sleep history within individual sleep bouts, the timescale at which the brain must continuously monitor how much sleep has occurred and how likely waking is at any given moment. Biochemical signals downstream of sleep/wake-associated neuromodulators display slower dynamics than the neuromodulators themselves^7,8^, making them candidate encoders of within-bout sleep history. Here, by measuring protein kinase A substrate phosphorylation (PKA-SP) in real time in freely behaving mice^7–9^, we show that membrane PKA-SP decreases exponentially within each sleep bout with consistent kinetics across bouts, integrates sleep duration and sleep interruption, and continuously forecasts moment-to-moment waking probability. Following sleep deprivation, PKA-SP reaches lower levels at the end of sleep bouts, correlating with increased sleep need dissipation. These findings identify a molecular signal encoding within-bout sleep history, revealing how biochemical dynamics bridge fast arousal circuits and the slow timescale of classical sleep homeostasis.
