## Extended Data Table 1 for "A molecular integrator of sleep duration and interruption"

### Sheet: Sheet1
Extended Data Table 1. Sample Description and Statistics
Figure	Description of measurement	Brain Region	Comparison (1st vs. 2nd)	Data Group	Size (1st)	Size (2nd)	Test	P values	Statistic	Cohen's d	Degrees of Freedom
1d	Amplitude of binding fraction change after transition	Dorsal CA1	FLIM-AKAR vs. FLIM-AKART391A	Wake-NREM	5 mice	4 mice	Robust means -> Welch's t-test (two-tailed)	0.0018	t stat: -5.85	-3.81	5.18
	Amplitude of binding fraction change after transition	Dorsal CA1	FLIM-AKAR vs. FLIM-AKART391A	NREM-REM	5 mice	4 mice	Robust means -> Welch's t-test (two-tailed)	0.0068	t stat: 3.81	2.41	6.93
	Amplitude of binding fraction change after transition	Dorsal CA1	FLIM-AKAR vs. FLIM-AKART391A	NREM-Wake	5 mice	4 mice	Robust means -> Welch's t-test (two-tailed)	0.0002	t stat: 12.53	7.93	4.05
	Amplitude of binding fraction change after transition	Dorsal CA1	FLIM-AKAR vs. FLIM-AKART391A	REM-Wake	5 mice	4 mice	Robust means -> Welch's t-test (two-tailed)	0.0107	t stat: 4.48	2.83	4.05
	Amplitude of binding fraction change after transition	Dorsal CA1	FLIM-AKAR vs. FLIM-AKART391A	Sleep-Microarousal	5 mice	4 mice	Robust means -> Welch's t-test (two-tailed)	0.0004	t stat: 10.01	6.34	4.23
1f	Amplitude of binding fraction change after transition	Dorsal CA1	FLIM-AKARm vs. FLIM-AKARm+PKI	Wake-NREM	4 mice	4 mice	Robust means -> Welch's t-test (two-tailed)	0.0115	t stat: -5.67	-4.009	3.02
	Amplitude of binding fraction change after transition	Dorsal CA1	FLIM-AKARm vs. FLIM-AKARm+PKI	NREM-REM	4 mice	4 mice	Robust means -> Welch's t-test (two-tailed)	0.0121	t stat: -4.30	-3.04	4.08
	Amplitude of binding fraction change after transition	Dorsal CA1	FLIM-AKARm vs. FLIM-AKARm+PKI	NREM-Wake	4 mice	4 mice	Robust means -> Welch's t-test (two-tailed)	0.0066	t stat: 6.17	4.36	3.28
	Amplitude of binding fraction change after transition	Dorsal CA1	FLIM-AKARm vs. FLIM-AKARm+PKI	REM-Wake	4 mice	4 mice	Robust means -> Welch's t-test (two-tailed)	0.0039	t stat: 7.89	5.58	3.07
	Amplitude of binding fraction change after transition	Dorsal CA1	FLIM-AKARm vs. FLIM-AKARm+PKI	Sleep-Microarousal	4 mice	4 mice	Robust means -> Welch's t-test (two-tailed)	0.0071	t stat: 6.26	4.43	3.15
2a	Amplitude of binding fraction change after transition	Dorsal CA1	FLIM-AKARm vs. Shuffled	Wake-NREM	3 mice	3 mice	Robust means -> paired t-test (two-tailed)	0.0481	t stat: -2.38	-1.37	2
	Amplitude of binding fraction change after transition	Dorsal CA1	FLIM-AKARm vs. Shuffled	NREM-REM	3 mice	3 mice	Robust means -> paired t-test (two-tailed)	0.0035	t stat: -27.04	-15.61	2
	Amplitude of binding fraction change after transition	Dorsal CA1	FLIM-AKARm vs. Shuffled	NREM-Wake	3 mice	3 mice	Robust means -> paired t-test (two-tailed)	0.0011	t stat: 22.03	12.72	2
	Amplitude of binding fraction change after transition	Dorsal CA1	FLIM-AKARm vs. Shuffled	REM-Wake	3 mice	3 mice	Robust means -> paired t-test (two-tailed)	0.003	t stat: 7.87	4.55	2
	Amplitude of binding fraction change after transition	Dorsal CA1	FLIM-AKARm vs. Shuffled	Sleep-Microarousal	3 mice	3 mice	Robust means -> paired t-test (two-tailed)	0.008	t stat: 11.21	6.47	2
2b	Amplitude of binding fraction change after transition	mPFC	FLIM-AKARm vs. Shuffled	Wake-NREM	16 mice	16 mice	Robust means -> paired t-test (two-tailed)	0.0007	t stat: -4.21	-1.05	15
	Amplitude of binding fraction change after transition	mPFC	FLIM-AKARm vs. Shuffled	NREM-REM	17 mice	17 mice	Robust means -> paired t-test (two-tailed)	0.0005	t stat: -4.29	-1.04	16
	Amplitude of binding fraction change after transition	mPFC	FLIM-AKARm vs. Shuffled	NREM-Wake	18 mice	18 mice	Robust means -> paired t-test (two-tailed)	<0.0001	t stat: 14.65	3.45	17
	Amplitude of binding fraction change after transition	mPFC	FLIM-AKARm vs. Shuffled	REM-Wake	16 mice	16 mice	Robust means -> paired t-test (two-tailed)	<0.0001	t stat: 15.96	3.99	15
	Amplitude of binding fraction change after transition	mPFC	FLIM-AKARm vs. Shuffled	Sleep-Microarousal	18 mice	18 mice	Robust means -> paired t-test (two-tailed)	<0.0001	t stat: 13.53	3.19	17
2c	Amplitude of binding fraction change after transition	M1	FLIM-AKARm vs. Shuffled	Wake-NREM	3 mice	3 mice	Robust means -> paired t-test (two-tailed)	0.0051	t stat: -2.63	-1.52	2
	Amplitude of binding fraction change after transition	M1	FLIM-AKARm vs. Shuffled	NREM-REM	3 mice	3 mice	Robust means -> paired t-test (two-tailed)	0.323	t stat: 1.60	0.93	2
	Amplitude of binding fraction change after transition	M1	FLIM-AKARm vs. Shuffled	NREM-Wake	3 mice	3 mice	Robust means -> paired t-test (two-tailed)	0.0122	t stat: 8.95	5.17	2
	Amplitude of binding fraction change after transition	M1	FLIM-AKARm vs. Shuffled	REM-Wake	3 mice	3 mice	Robust means -> paired t-test (two-tailed)	0.0334	t stat: 5.33	3.08	2
	Amplitude of binding fraction change after transition	M1	FLIM-AKARm vs. Shuffled	Sleep-Microarousal	3 mice	3 mice	Robust means -> paired t-test (two-tailed)	0.0149	t stat: 8.09	4.67	2
2d	Amplitude of binding fraction change after transition	V1	FLIM-AKARm vs. Shuffled	Wake-NREM	3 mice	3 mice	Robust means -> paired t-test (two-tailed)	0.0396	t stat: -4.87	-2.81	2
	Amplitude of binding fraction change after transition	V1	FLIM-AKARm vs. Shuffled	NREM-REM	3 mice	3 mice	Robust means -> paired t-test (two-tailed)	0.4284	t stat: -0.99	-0.57	2
	Amplitude of binding fraction change after transition	V1	FLIM-AKARm vs. Shuffled	NREM-Wake	3 mice	3 mice	Robust means -> paired t-test (two-tailed)	0.0125	t stat: 8.86	5.11	2
	Amplitude of binding fraction change after transition	V1	FLIM-AKARm vs. Shuffled	REM-Wake	3 mice	3 mice	Robust means -> paired t-test (two-tailed)	0.013	t stat: 8.69	5.02	2
	Amplitude of binding fraction change after transition	V1	FLIM-AKARm vs. Shuffled	Sleep-Microarousal	3 mice	3 mice	Robust means -> paired t-test (two-tailed)	0.031	t stat: 5.55	3.21	2
3a	Mutual information peak lag	mPFC	Peak lag vs. 0	Delta (mPFC)	15 mice	N/A	1-sample Wilcoxon signed-rank (two-tailed)	<0.0001	w stat: 0	N/A	N/A
3b	Mutual information peak lag	mPFC	Peak lag vs. 0	Theta (mPFC)	15 mice	N/A	1-sample Wilcoxon signed-rank (two-tailed)	<0.0001	w stat: 0	N/A	N/A
3c	Mutual information peak lag	mPFC	Peak lag vs. 0	Sigma (mPFC)	15 mice	N/A	1-sample Wilcoxon signed-rank (two-tailed)	<0.0001	w stat: 0	N/A	N/A
3d	Mutual information peak lag	mPFC	Peak lag vs. 0	Beta (mPFC)	15 mice	N/A	1-sample Wilcoxon signed-rank (two-tailed)	0.0001	w stat: 1	N/A	N/A
3g	Amplitude of change after sound	mPFC	FLIM-AKARm vs. Shuffled	Sleep-Wake	3 mice	3 mice	Robust means -> paired t-test (two-tailed)	0.0874	t stat: 3.30	1.91	2
	Amplitude of change after sound	mPFC	FLIM-AKARm vs. Shuffled	Sleep-MA	3 mice	3 mice	Robust means -> paired t-test (two-tailed)	0.1964	t stat: 0.80	0.46	2
4e	BIC percent difference	mPFC	Percent difference (linear-exponential) vs. 0	N/A	21 experiments (from 15 mice)	N/A	1-sample Wilcoxon signed-rank (two-tailed)	<0.0001	w stat: 0	N/A	N/A
5a	Change in binding fraction across sleep	mPFC	∆binding fraction vs. 0	50-100s sleep	18 mice	N/A	1-sample Wilcoxon signed-rank (one-tailed)	<0.0001	w stat: 5	N/A	N/A
	Change in binding fraction across sleep	mPFC	∆binding fraction vs. 0	100-150s sleep	13 mice	N/A	1-sample Wilcoxon signed-rank (one-tailed)	0.0001	w stat: 0	N/A	N/A
	Change in binding fraction across sleep	mPFC	∆binding fraction vs. 0	150-200s sleep	12 mice	N/A	1-sample Wilcoxon signed-rank (one-tailed)	0.0002	w stat: 0	N/A	N/A
	Change in binding fraction across sleep	mPFC	∆binding fraction vs. 0	200-250s sleep	7 mice	N/A	1-sample Wilcoxon signed-rank (one-tailed)	0.0078	w stat: 0	N/A	N/A
5b	Change in SWA across sleep	mPFC	∆SWA vs. 0	50-100s sleep	18 mice	N/A	1-sample Wilcoxon signed-rank (one-tailed)	0.8581	w stat: 110	N/A	N/A
	Change in SWA across sleep	mPFC	∆SWA vs. 0	100-150s sleep	18 mice	N/A	1-sample Wilcoxon signed-rank (one-tailed)	0.527	w stat: 46	N/A	N/A
	Change in SWA across sleep	mPFC	∆SWA vs. 0	150-200s sleep	18 mice	N/A	1-sample Wilcoxon signed-rank (one-tailed)	0.3955	w stat: 35	N/A	N/A
	Change in SWA across sleep	mPFC	∆SWA vs. 0	200-250s sleep	18 mice	N/A	1-sample Wilcoxon signed-rank (one-tailed)	0.8125	w stat: 19	N/A	N/A
5c	Probability of wake	mPFC	FLIM-AKARm binding fraction coefficient vs. 0	experimental data	15 mice	N/A	Mixed linear effects model	<0.0001	z stat: -7.27	N/A	N/A
	Probability of wake	mPFC	FLIM-AKARm binding fraction coefficient vs. 0	shuffled data	15 mice	N/A	Mixed linear effects model	0.8512	z stat: 0.18	N/A	N/A
5e	PKA-SP hazard ratio (HR) from hazard model 2	mPFC	FLIM-AKARm binding fraction HR vs. 1	N/A	18 mice	N/A	Wald test	<0.0001	z stat: -9.24	N/A	N/A
	PKA-SP likelihood ratio (LR) from hazard model 2	mPFC	experimental data model 1 vs. model 2	N/A	18 mice	N/A	Likelihood ratio test	<0.0001	LR stat: 188.7	N/A	2
	PKA-SP hazard ratio (HR) from hazard model 2	mPFC	Shuffled binding fraction HR vs. 1	N/A	18 mice	N/A	Wald test	0.87	z stat: 0.22	N/A	N/A
	PKA-SP likelihood ratio (LR) from hazard model 2	mPFC	Shuffled model 1 vs. model 2	N/A	18 mice	N/A	Likelihood ratio test	0.88	LR stat: 0.1	N/A	2
5f	PKA-SP hazard ratio (HR) from hazard model 4	mPFC	FLIM-AKARm binding fraction HR vs. 1	N/A	18 mice	N/A	Wald test	<0.0001	z stat: -5.91	N/A	N/A
	PKA-SP likelihood ratio from hazard models 3	mPFC	model 1 vs. model 3	N/A	18 mice	N/A	Likelihood ratio test	<0.0001	LR stat: 277.7	N/A	1
	PKA-SP likelihood ratio from hazard models 4	mPFC	model 1 vs. model 4	N/A	18 mice	N/A	Likelihood ratio test	<0.0001	LR stat: 360.5	N/A	3
5h	Change in binding fraction from wake per sleep bout (including NREM, REM, and microarousal)	mPFC	Sleep deprivation vs. baseline	ZT4-5	6 mice	6 mice	2-sample Wilcoxon signed-rank (two-tailed)	0.0312	w stat: 0	N/A	N/A
	Change in binding fraction from wake per sleep bout (including NREM, REM, and microarousal)	mPFC	Sleep deprivation vs. baseline	ZT5-6	6 mice	6 mice	2-sample Wilcoxon signed-rank (two-tailed)	0.0312	w stat: 0	N/A	N/A
	Change in binding fraction from wake per sleep bout (including NREM, REM, and microarousal)	mPFC	Sleep deprivation vs. baseline	ZT6-7	6 mice	6 mice	2-sample Wilcoxon signed-rank (two-tailed)	0.0312	w stat: 0	N/A	N/A
	Change in binding fraction from wake per sleep bout (including NREM, REM, and microarousal)	mPFC	Sleep deprivation vs. baseline	ZT7-8	6 mice	6 mice	2-sample Wilcoxon signed-rank (two-tailed)	0.0312	w stat: 0	N/A	N/A
	Change in binding fraction from wake per sleep bout (including NREM, REM, and microarousal)	mPFC	Sleep deprivation vs. baseline	ZT8-9	6 mice	6 mice	2-sample Wilcoxon signed-rank (two-tailed)	1	w stat: 10	N/A	N/A
	Change in binding fraction from wake per sleep bout (including NREM, REM, and microarousal)	mPFC	Sleep deprivation vs. baseline	ZT9-10	6 mice	6 mice	2-sample Wilcoxon signed-rank (two-tailed)	0.0938	w stat: 2	N/A	N/A
ED1f	Exponential decay rate	mPFC	Baseline Sleep vs. Scopolamine	N/A	5 mice	5 mice	Robust means -> Wilcoxon signed-rank (one-tailed)	0.0312	w stat: 0	N/A	N/A
ED3c	Binding fraction level after transition	mPFC	Propranolol vs. saline	Wake-NREM	7 mice	7 mice	Robust means -> paired t-test (two-tailed)	0.4177	t stat: 0.87	0.33	6
	Binding fraction level after transition	mPFC	Propranolol vs. saline	NREM-REM	4 mice	4 mice	Robust means -> paired t-test (two-tailed)	0.7908	t stat: 0.2989	0.14	3
	Binding fraction level after transition	mPFC	Propranolol vs. saline	NREM-Wake	7 mice	7 mice	Robust means -> paired t-test (two-tailed)	0.014	t stat: 3.23	1.22	6
	Binding fraction level after transition	mPFC	Propranolol vs. saline	REM-Wake	2 mice	2 mice	Robust means -> Welch's t-test (two-tailed)	0.3012	t stat: 1.76	1.67	1.17
	Binding fraction level after transition	mPFC	Propranolol vs. saline	Sleep-Microarousal	7 mice	7 mice	Robust means -> paired t-test (two-tailed)	0.047	t stat: 2.00	0.76	6
ED3d	Binding fraction level after transition	mPFC	MDL100907 vs. saline	Wake-NREM	4 mice	4 mice	Robust means -> paired t-test (two-tailed)	0.2189	t stat: 0.44	0.22	3
	Binding fraction level after transition	mPFC	MDL100907 vs. saline	NREM-Wake	4 mice	4 mice	Robust means -> paired t-test (two-tailed)	0.016	t stat: 4.96	2.48	3
	Binding fraction level after transition	mPFC	MDL100907 vs. saline	Sleep-Microarousal	4 mice	4 mice	Robust means -> paired t-test (two-tailed)	0.9447	t stat: -0.08	-0.04	3
ED3e	Binding fraction level after transition	mPFC	DPCPX vs. DMSO	Wake-NREM	5 mice	5 mice	Robust means -> paired t-test (two-tailed)	0.246	t stat: 1.36	0.61	4
	Binding fraction level after transition	mPFC	DPCPX vs. DMSO	NREM-REM	5 mice	5 mice	Robust means -> paired t-test (two-tailed)	0.8196	t stat: 0.24	0.11	4
	Binding fraction level after transition	mPFC	DPCPX vs. DMSO	NREM-Wake	5 mice	5 mice	Robust means -> paired t-test (two-tailed)	0.3236	t stat: 1.12	0.5	4
	Binding fraction level after transition	mPFC	DPCPX vs. DMSO	REM-Wake	5 mice	5 mice	Robust means -> paired t-test (two-tailed)	0.642	t stat: -0.52	-0.26	4
	Binding fraction level after transition	mPFC	DPCPX vs. DMSO	Sleep-Microarousal	5 mice	5 mice	Robust means -> paired t-test (two-tailed)	0.8627	t stat: 0.18	0.08	4
ED3f	Binding fraction level after transition	mPFC	Scopolamine vs. saline	NREM-Wake	5 mice	5 mice	Robust means -> paired t-test (two-tailed)	0.2008	t stat: 1.47	0.66	4
	Binding fraction level after transition	mPFC	Scopolamine vs. saline	Sleep-Microarousal	5 mice	5 mice	Robust means -> paired t-test (two-tailed)	0.4105	t stat: -0.90	-0.4	4
	Binding fraction level after transition	mPFC	Scopolamine vs. saline	Wake-NREM	5 mice	5 mice	Robust means -> paired t-test (two-tailed)	0.482	t stat: -0.75	-0.34	4
ED3g	Binding fraction level after transition	mPFC	Prazosin vs. DMSO	Wake-NREM	5 mice	5 mice	Robust means -> paired t-test (two-tailed)	0.035	t stat: -3.13	-1.4	4
	Binding fraction level after transition	mPFC	Prazosin vs. DMSO	NREM-REM	3 mice	3 mice	Robust means -> paired t-test (two-tailed)	0.1989	t stat: -1.89	-1.09	2
	Binding fraction level after transition	mPFC	Prazosin vs. DMSO	NREM-Wake	5 mice	5 mice	Robust means -> paired t-test (two-tailed)	0.2204	t stat: -1.45	-0.65	4
	Binding fraction level after transition	mPFC	Prazosin vs. DMSO	REM-Wake	3 mice	3 mice	Robust means -> paired t-test (two-tailed)	0.6591	t stat: 0.51	0.3	2
	Binding fraction level after transition	mPFC	Prazosin vs. DMSO	Sleep-Microarousal	5 mice	5 mice	Robust means -> paired t-test (two-tailed)	0.0506	t stat: -2.59	-1.16	4
ED4a	Mutual information peak lag	mPFC	Peak lag vs. 0	Delta (Hippocampus)	15 mice	N/A	1-sample Wilcoxon signed-rank (two-tailed)	<0.0001	w stat: 0	N/A	N/A
ED4b	Mutual information peak lag	mPFC	Peak lag vs. 0	Theta (Hippocampus)	15 mice	N/A	1-sample Wilcoxon signed-rank (two-tailed)	<0.0001	w stat: 0	N/A	N/A
ED4c	Mutual information peak lag	mPFC	Peak lag vs. 0	Sigma (Hippocampus)	15 mice	N/A	1-sample Wilcoxon signed-rank (two-tailed)	<0.0001	w stat: 0	N/A	N/A
ED4d	Mutual information peak lag	mPFC	Peak lag vs. 0	Beta (Hippocampus)	15 mice	N/A	1-sample Wilcoxon signed-rank (two-tailed)	<0.0001	w stat: 0	N/A	N/A
ED4e	Amplitude of change after sound	mPFC	FLIM-AKARm vs. Shuffled	Wake-Wake	3 mice	3 mice	Robust means -> paired t-test (two-tailed)	0.9081	t stat: 1.23	0.71	2
	Amplitude of change after sound	mPFC	FLIM-AKARm vs. Shuffled	Sleep-Sleep	3 mice	3 mice	Robust means -> paired t-test (two-tailed)	0.5666	t stat: -1.19	-0.84	2
ED5a	Probability of wake	mPFC	FLIM-AKARm binding fraction coefficient vs. 0	FLIM-AKARm + PKI	3 mice	N/A	Mixed linear effects model	0.1692	z stat: 1.37	N/A	N/A
	Probability of wake	mPFC	FLIM-AKARm binding fraction coefficient vs. 0	shuffled FLIM-AKARm + PKI	3 mice	N/A	Mixed linear effects model	0.703	z stat: -0.38	N/A	N/A
ED5b	PKA-SP odds ratio (OR)	mPFC	FLIM-AKARm OR vs. 1	Experimental (16s time to wake)	15 mice	N/A	Wald test	<0.0001	z stat: -54.41	N/A	N/A
	Sleep duration odds ratio (OR)	mPFC	Sleep duration OR vs. 1	Experimental (16s time to wake)	15 mice	N/A	Wald test	<0.0001	z stat: 4.26	N/A	N/A
	PKA-SP odds ratio (OR)	mPFC	FLIM-AKARm OR vs. 1	Shuffled (16s time to wake)	15 mice	N/A	Wald test	0.5467	z stat: -0.6	N/A	N/A
	Sleep duration odds ratio (OR)	mPFC	Sleep duration OR vs. 1	Shuffled (16s time to wake)	15 mice	N/A	Wald test	<0.0001	z stat: 30.80	N/A	N/A
ED5c	PKA-SP odds ratio (OR)	mPFC	FLIM-AKARm OR vs. 1	Experimental (4s time to wake)	15 mice	N/A	Wald test	<0.0001	z stat: -29.77	N/A	N/A
	Sleep duration odds ratio (OR)	mPFC	Sleep duration OR vs. 1	Experimental (4s time to wake)	15 mice	N/A	Wald test	0.0006	z stat: 3.45	N/A	N/A
	PKA-SP odds ratio (OR)	mPFC	FLIM-AKARm OR vs. 1	Experimental (20s time to wake)	15 mice	N/A	Wald test	<0.0001	z stat: -57.64	N/A	N/A
	Sleep duration odds ratio (OR)	mPFC	Sleep duration OR vs. 1	Experimental (20s time to wake)	15 mice	N/A	Wald test	<0.0001	z stat: 4.51	N/A	N/A
	PKA-SP odds ratio (OR)	mPFC	FLIM-AKARm OR vs. 1	Experimental (36s time to wake)	15 mice	N/A	Wald test	<0.0001	z stat: -63.69	N/A	N/A
	Sleep duration odds ratio (OR)	mPFC	Sleep duration OR vs. 1	Experimental (36s time to wake)	15 mice	N/A	Wald test	<0.0001	z stat: 4.94	N/A	N/A
	PKA-SP odds ratio (OR)	mPFC	FLIM-AKARm OR vs. 1	Experimental (52s time to wake)	15 mice	N/A	Wald test	<0.0001	z stat: -63.52	N/A	N/A
	Sleep duration odds ratio (OR)	mPFC	Sleep duration OR vs. 1	Experimental (52s time to wake)	15 mice	N/A	Wald test	<0.0001	z stat: 6.71	N/A	N/A
	PKA-SP odds ratio (OR)	mPFC	FLIM-AKARm OR vs. 1	Experimental (68s time to wake)	15 mice	N/A	Wald test	<0.0001	z stat: -61.36	N/A	N/A
	Sleep duration odds ratio (OR)	mPFC	Sleep duration OR vs. 1	Experimental (68s time to wake)	15 mice	N/A	Wald test	<0.0001	z stat: 8.62	N/A	N/A
	PKA-SP odds ratio (OR)	mPFC	FLIM-AKARm OR vs. 1	Experimental (84s time to wake)	15 mice	N/A	Wald test	<0.0001	z stat: -57.72	N/A	N/A
	Sleep duration odds ratio (OR)	mPFC	Sleep duration OR vs. 1	Experimental (84s time to wake)	15 mice	N/A	Wald test	<0.0001	z stat: 9.94	N/A	N/A
	PKA-SP odds ratio (OR)	mPFC	FLIM-AKARm OR vs. 1	Experimental (100s time to wake)	15 mice	N/A	Wald test	<0.0001	z stat: -54.42	N/A	N/A
	Sleep duration odds ratio (OR)	mPFC	Sleep duration OR vs. 1	Experimental (100s time to wake)	15 mice	N/A	Wald test	<0.0001	z stat: 10.82	N/A	N/A
	PKA-SP odds ratio (OR)	mPFC	FLIM-AKARm OR vs. 1	Experimental (116s time to wake)	15 mice	N/A	Wald test	<0.0001	z stat: -52.20	N/A	N/A
	Sleep duration odds ratio (OR)	mPFC	Sleep duration OR vs. 1	Experimental (116s time to wake)	15 mice	N/A	Wald test	<0.0001	z stat: 11.65	N/A	N/A
	PKA-SP odds ratio (OR)	mPFC	FLIM-AKARm OR vs. 1	Experimental (132s time to wake)	15 mice	N/A	Wald test	<0.0001	z stat: -49.74	N/A	N/A
	Sleep duration odds ratio (OR)	mPFC	Sleep duration OR vs. 1	Experimental (132s time to wake)	15 mice	N/A	Wald test	<0.0001	z stat: 12.36	N/A	N/A
	PKA-SP odds ratio (OR)	mPFC	FLIM-AKARm OR vs. 1	Experimental (148s time to wake)	15 mice	N/A	Wald test	<0.0001	z stat: -46.42	N/A	N/A
	Sleep duration odds ratio (OR)	mPFC	Sleep duration OR vs. 1	Experimental (148s time to wake)	15 mice	N/A	Wald test	<0.0001	z stat: 13.18	N/A	N/A
	PKA-SP odds ratio (OR)	mPFC	FLIM-AKARm OR vs. 1	Experimental (164s time to wake)	15 mice	N/A	Wald test	<0.0001	z stat: -43.15	N/A	N/A
	Sleep duration odds ratio (OR)	mPFC	Sleep duration OR vs. 1	Experimental (164s time to wake)	15 mice	N/A	Wald test	<0.0001	z stat: 14.06	N/A	N/A
ED5d	PKA-SP hazard ratio (HR) from hazard model 2 without ZT	mPFC	FLIM-AKARm binding fraction HR vs. 1	Experimental	18 mice	N/A	Wald test	<0.0001	z stat: -8.55	N/A	N/A
	PKA-SP hazard ratio (HR) from hazard model 2 without ZT	mPFC	FLIM-AKARm binding fraction HR vs. 1	Shuffled	18 mice	N/A	Wald test	0.8028	z stat: 0.24	N/A	N/A
ED5e	PKA-SP HR attenuation (model 2 vs. model 4)	mPFC	FLIM-AKARm binding fraction log(HR) attenuation vs. permutation null	Experimental (12s MA threshold)	18 mice	N/A	one-tailed permutation test	<0.001*	perm z-score: 152.75	N/A	N/A
	PKA-SP HR attenuation (model 2 vs. model 4)	mPFC	FLIM-AKARm binding fraction log(HR) attenuation vs. permutation null	Experimental (16s MA threshold)	18 mice	N/A	one-tailed permutation test	<0.001*	perm z-score: 79.17	N/A	N/A
	PKA-SP HR attenuation (model 2 vs. model 4)	mPFC	FLIM-AKARm binding fraction log(HR) attenuation vs. permutation null	Experimental (20s MA threshold)	18 mice	N/A	one-tailed permutation test	<0.001*	perm z-score: 55.65	N/A	N/A
	PKA-SP HR attenuation (model 2 vs. model 4)	mPFC	FLIM-AKARm binding fraction log(HR) attenuation vs. permutation null	Experimental (24s MA threshold)	18 mice	N/A	one-tailed permutation test	<0.001*	perm z-score: 44.97	N/A	N/A
	PKA-SP HR attenuation (model 2 vs. model 4)	mPFC	FLIM-AKARm binding fraction log(HR) attenuation vs. permutation null	Experimental (28s MA threshold)	18 mice	N/A	one-tailed permutation test	<0.001*	perm z-score: 29.61	N/A	N/A
	PKA-SP HR attenuation (model 2 vs. model 4)	mPFC	FLIM-AKARm binding fraction log(HR) attenuation vs. permutation null	Experimental (32s MA threshold)	18 mice	N/A	one-tailed permutation test	<0.001*	perm z-score: 23.10	N/A	N/A
	PKA-SP HR attenuation (model 2 vs. model 4)	mPFC	FLIM-AKARm binding fraction log(HR) attenuation vs. permutation null	Experimental (36s MA threshold)	18 mice	N/A	one-tailed permutation test	<0.001*	perm z-score: 17.62	N/A	N/A
	PKA-SP HR attenuation (model 2 vs. model 4)	mPFC	FLIM-AKARm binding fraction log(HR) attenuation vs. permutation null	Experimental (40s MA threshold)	18 mice	N/A	one-tailed permutation test	<0.001*	perm z-score: 14.10	N/A	N/A
	PKA-SP HR attenuation (model 2 vs. model 4)	mPFC	FLIM-AKARm binding fraction log(HR) attenuation vs. permutation null	Experimental (44s MA threshold)	18 mice	N/A	one-tailed permutation test	<0.001*	perm z-score: 5.69	N/A	N/A
	PKA-SP HR attenuation (model 2 vs. model 4)	mPFC	FLIM-AKARm binding fraction log(HR) attenuation vs. permutation null	Experimental (48s MA threshold)	18 mice	N/A	one-tailed permutation test	0.181	perm z-score: 0.86	N/A	N/A
	PKA-SP HR attenuation (model 2 vs. model 4)	mPFC	FLIM-AKARm binding fraction log(HR) attenuation vs. permutation null	Experimental (52s MA threshold)	18 mice	N/A	one-tailed permutation test	0.988	perm z-score: -2.66	N/A	N/A
	PKA-SP HR attenuation (model 2 vs. model 4)	mPFC	FLIM-AKARm binding fraction log(HR) attenuation vs. permutation null	Experimental (56s MA threshold)	18 mice	N/A	one-tailed permutation test	0.393	perm z-score: -0.36	N/A	N/A
ED5g	Change in binding fraction from wake per sleep bout (including NREM and REM)	mPFC	Sleep deprivation vs. baseline	ZT4-5	6 mice	6 mice	2-sample Wilcoxon signed-rank (two-tailed)	0.0312	w stat: 0	N/A	N/A
	Change in binding fraction from wake per sleep bout (including NREM and REM)	mPFC	Sleep deprivation vs. baseline	ZT5-6	6 mice	6 mice	2-sample Wilcoxon signed-rank (two-tailed)	0.0312	w stat: 0	N/A	N/A
	Change in binding fraction from wake per sleep bout (including NREM and REM)	mPFC	Sleep deprivation vs. baseline	ZT6-7	6 mice	6 mice	2-sample Wilcoxon signed-rank (two-tailed)	0.0312	w stat: 0	N/A	N/A
	Change in binding fraction from wake per sleep bout (including NREM and REM)	mPFC	Sleep deprivation vs. baseline	ZT7-8	6 mice	6 mice	2-sample Wilcoxon signed-rank (two-tailed)	0.0312	w stat: 0	N/A	N/A
	Change in binding fraction from wake per sleep bout (including NREM and REM)	mPFC	Sleep deprivation vs. baseline	ZT8-9	6 mice	6 mice	2-sample Wilcoxon signed-rank (two-tailed)	0.0938	w stat: 2	N/A	N/A
	Change in binding fraction from wake per sleep bout (including NREM and REM)	mPFC	Sleep deprivation vs. baseline	ZT9-10	6 mice	6 mice	2-sample Wilcoxon signed-rank (two-tailed)	0.0625	w stat: 1	N/A	N/A
*: p value can only be given as <0.001 because 1000 permutations were performed.
